# Sequence alignment of the primate lineage reveals evolutionary divergence and conserved secondary structural motifs in noncoding RNAs

**DOI:** 10.64898/2026.05.18.725462

**Authors:** Anish Beeram, Zion R. Perry, Anna Marie Pyle

## Abstract

Long noncoding RNAs (lncRNAs) constitute most of the human transcriptome and perform essential roles in chromatin organization and transcriptional regulation. Because lncRNA genes are not constrained by protein-coding ability, they tend to exhibit more rapid evolutionary divergence. Their poor nucleotide sequence conservation among mammals often led to the assumption that lncRNAs lack conserved structures. However, emerging evidence indicates that many noncoding RNAs adopt secondary and tertiary folds critical for protein recruitment, chromatin binding, and regulation of gene expression. Nevertheless, there are few experimental secondary structures for lncRNAs, hindering mechanistic insight into lncRNA structure-function relationships. Even without available structural data, covariation, in which two nucleotides co-evolve, can provide evidence for conserved structures. This requires sequence alignments with sufficient divergence to detect covariation but enough similarity to maintain alignment quality. Here we report the development of a novel computational pipeline to mine 190 unannotated primate genomes to generate high-quality multiple sequence alignments of noncoding RNAs. This pipeline performs sequence searching, locus extraction, cross-species alignment, and downstream analyses, including assessment of covariation and primary sequence conservation. Ultimately, we demonstrate that because many noncoding elements, such as lncRNAs evolve at a more rapid rate than protein-coding genes, phylogenetic analyses constrained within a narrower evolutionary span can be used to identify conservation of primary sequence and secondary structure. By focusing our alignments on the primate lineage, our method overcomes the limitations of broad phylogenetic analyses, enabling high-resolution detection of subtle conservation patterns and conserved secondary structural motifs of long noncoding RNAs.
