## Supplemental_Data_3_Covariation for "Sequence alignment of the primate lineage reveals evolutionary divergence and conserved secondary structural motifs in noncoding RNAs"

### Sheet: Exon 1 Preclustering
	Left Position	Right Position	Score	E Value	Ungapped left	Ungapped right	In original structure?
~	409	569	0.66	0.004032	247	290	No
	544	546	0.65	0.00585656	283	285	No
~	401	404	0.65	0.00705716	239	242	No
	408	570	0.62	0.012339	246	291	No
	543	565	0.62	0.0148611	282	286	No
~	411	413	0.6	0.0259434	249	251	No
*	502	575	0.54	0.000179549	267	296	Yes
*	510	565	0.51	0.000449075	275	286	Yes
*	501	577	0.49	0.000776304	266	297	Yes
*	511	546	0.43	0.00395039	276	285	Yes
*	509	566	0.4	0.00963411	274	287	Yes
*	503	574	0.4	0.00963411	268	295	Yes
*	505	571	0.39	0.0137184	270	292	Yes
*	512	545	0.37	0.0194931	277	284	Yes
*	460	468	0.36	0.0276331	255	263	Yes

### Sheet: SChLAP1 Exon 1 95% Clustering
	Left Position	Right Position	Score	E Value	Ungapped left	Ungapped right	In original structure?
*	542	553	0.6	1.05916e-05	275	286	Yes
~	453	455	0.55	0.0202419	249	251	No
	550	552	0.53	0.0342326	283	285	No
	547	552	0.53	0.0407729	280	285	No
*	543	552	0.52	0.000123782	276	285	Yes
*	534	622	0.47	0.000418366	267	296	Yes
*	541	555	0.46	0.00059143	274	287	Yes
*	533	623	0.41	0.00328985	266	297	Yes
*	211	221	0.4	0.00389942	143	153	Yes
*	460	466	0.35	0.0149786	256	262	Yes
*	213	220	0.34	0.0176859	145	152	Yes
*	544	551	0.34	0.0208709	277	284	Yes
*	459	467	0.32	0.0290131	255	263	Yes
*	535	621	0.32	0.0290131	268	295	Yes
	*** NOTE: these positions are based on the alignment WITH GAPS so the positioning that the R-Scape reports may not equal the positioning in the actual secondary structure because you have to remove gaps which are positions in the alignment -- i.e. look at the ungapped values

### Sheet: Exon 2 Preclustering
	Left Position	Right Position	Score	E Value
*	3	23	0.68	0.0149721
*	4	22	0.61	0.0464819

### Sheet: Exon 2 95% Clustering
NONE

### Sheet: Exon 3 Preclustering
	Left Position	Right Position	Score	E Value	Ungapped left	Ungapped right	In original structure?
	106	379	0.93	0.0358808	93	281	No
	250	379	0.93	0.0358808	200	281	No
*	293	379	0.84	0.000235249	226	281	Yes
*	294	360	0.73	0.00335826	227	280	Yes
*	304	351	0.66	0.0179419	237	271	Yes
*	305	350	0.64	0.031116	238	270	Yes

### Sheet: SChLAP1 Exon_3 95% Cluster
	Left Position	Right Position	Score	E Value	Ungapped left	Ungapped right	In original structure?		Positions in the structure
*	911	917	0.55	0.00187201	575	581	Yes		Left	Right
*	396	420	0.53	0.00267673	175	188	Yes		1008	1014
*	910	918	0.51	0.00456766	574	582	Yes		608	621
*	180	268	0.47	0.0131918	56	105	Yes		1007	1015
*	488	543	0.46	0.0157232	226	281	Yes		489	538
*	397	419	0.46	0.0157232	176	187	Yes		659	714
*	181	267	0.45	0.0187329	57	104	Yes		609	620
*	179	269	0.44	0.0223096	55	106	Yes		490	537
*	509	522	0.43	0.0375822	247	260	Yes		488	539
*	489	542	0.42	0.0375822	227	280	Yes		680	693
*	395	421	0.42	0.0446739	174	189	Yes		660	713
									607	622
	*** NOTE: the ungapped positions are the covariant positions within the third exon -- NOT within the entire sequence. To find where they lie in the entire sequence, need to take into consideration that exon 1 is the first 338 nts + exon 2 which is the middle 95 nts. that means, by adding 433 nt positions to these values, we get the position in the actual alignment

### Sheet: Full Length Preclustering
	Left Position	Right Position	Score	E-Value
*	876	933	0.73	0.000882534
*	877	932	0.67	0.00404987
*	596	715	0.61	0.015094
*	545	565	0.59	0.026358
*	544	566	0.59	0.0317092
*	595	716	0.58	0.0317092
*	887	923	0.58	0.0381263

### Sheet: SChLAP1 Full Length 95% Cluster
	Gapped Left Position	Gapped Right Position	Score	E-Value	Original left	Original right	In original structure?
~	1074	1076	0.7	0.0216133	721	723	No
	630	632	0.69	0.0381634	468	470	No
*	980	1056	0.53	0.00186587	671	703	Yes
*	981	1055	0.51	0.00270057	672	702	Yes
*	583	631	0.5	0.00390424	447	469	Yes
*	989	1002	0.49	0.00469224	680	693	Yes
*	979	1057	0.49	0.00469224	670	704	Yes
*	968	1067	0.47	0.00975661	659	714	Yes
*	969	1066	0.46	0.0117053	660	713	Yes
*	894	907	0.44	0.020163	608	621	Yes
*	830	861	0.43	0.0241485	571	588	Yes
*	582	632	0.43	0.0289078	446	470	Yes
*	988	1003	0.43	0.0289078	679	694	Yes
*	990	1001	0.42	0.0345872	681	692	Yes
*	895	906	0.41	0.0413601	609	620	Yes
*	831	860	0.4	0.0494309	572	587	Yes
*	676	876	0.4	0.0494309	475	603	Yes
